# Redox stress agents strongly enhance mutagenesis during horizontal gene transfer in bacteria and leave distinct mutational and metabolic footprints

**DOI:** 10.64898/2026.06.04.730102

**Authors:** Libertad García-Villada, Brett A. Shore, Kasey Kiser, Isabella G. Russ, Scott A. Gabel, Geoffrey A. Mueller, Natalya P. Degtyareva, Paul W. Doetsch

**Affiliations:** Genome Integrity and Structural Biology Laboratory, National Institute of Environmental Health Sciences, Durham, NC 27709, United States; Nuclear Magnetic Resonance Research Core Facility, National Institute of Environmental Health Sciences, Durham, NC 27709, United States; Research and Development, RTD Biosciences, Charleston, SC 29405, United States; Department of Biological Sciences, North Carolina State University, Raleigh, NC 27607, United States

**Author notes:** Correspondence may also be addressed to Natalya P. Degtyareva.

## Abstract

Redox stress induces DNA mutations that contribute to chronic conditions affecting human health and to the emergence of antibiotic resistance. Yet, the impact of redox stress-induced mutagenesis remains difficult to decipher because redox agents are diverse and produce hard-to-detect mutational outcomes. Single-stranded DNA (ssDNA) provides a useful tool for studying mutagenic effects of redox agents, as it is particularly susceptible to damage and cannot be repaired by most DNA repair pathways. Here, we established a protocol to investigate redox stress-induced mutagenesis based on the *Escherichia coli* conjugative ssDNA that is transferred from donor to recipient cells. Using the environmentally relevant redox agents, potassium bromate and hydrogen peroxide, we show that the F episome is remarkably sensitive to weak mutagens during conjugation, enabling the detection of significant differences in mutational spectra induced by these agents. We support our findings with metabolomic analysis, which reveals agent-specific responses in *E. coli*. We compare these results with those obtained using a yeast ssDNA reporter and conclude that redox-induced mutagenesis depends, among other factors, on the metabolic context of the analysed system. These findings have important implications because the high sensitivity of conjugation-associated ssDNA to environmental mutagens may contribute to the evolution of antibiotic resistance.

**GRAPHICAL ABSTRACT:** 
