## Supplementary File S2 for "Redox stress agents strongly enhance mutagenesis during horizontal gene transfer in bacteria and leave distinct mutational and metabolic footprints"

### Sheet: Conjugation data
Mutations	Conjugation in LB	Conjugation in MM	Conjugation in MM with MMS	Conjugation in MM with KBrO3	Conjugation in MM with H2O2
A	13	16	26	12	5
C	86	27	58	32	43
G	10	20	24	12	43
T	18	40	32	14	9
- BP	21	50	15	60	56
+ BP	9	4	5	16	3
InDels	43	65	10	59	51
Complex	1	4	2	4	2
Duplications	7	29	5	27	18
Not amplified	18	15	3	12	5
No mutation	19	8	6	1	5
Total	245	278	186	249	240
Mutant frequency	8.92363e-06	5.44808e-06	0.00422237	4.72205e-05	3.19549e-05
CI	2.40871e-06	2.98e-06	0.00177	3.99e-05	2.54e-05
Base	Change	Conjugation in LB	Conjugation in MM	Conjugation in MM with MMS	Conjugation in MM with KBrO3	Conjugation in MM with H2O2
A	T	6	5	16	2	3
	G	3	3	10	4	0
	C	4	8	0	6	2
C	G	2	1	0	1	1
	T	73	22	52	23	38
	A	11	4	6	8	4
G	C	2	5	3	2	5
	T	6	6	17	2	18
	A	2	9	4	8	20
T	A	5	7	22	3	1
	G	0	4	8	2	3
	C	13	29	2	9	5
Total		127	103	140	70	100
Mutantion frequency		5.29375e-06	2.01853e-06	0.00316113	1.32748e-05	1.33145e-05
Base	Conjugation in LB	Conjugation in MM	Conjugation in MM with MMS	Conjugation in MM with KBrO3	Conjugation in MM with H2O2
-A	7	15	4	10	18
-C	5	9	2	16	13
-G	7	18	5	19	18
-T	2	8	4	15	7
Total	21	50	15	60	56
Mutation frequency	6.56857e-07	9.7987e-07	0.000338693	1.08095e-05	7.58928e-06

### Sheet: Non-conjugation data
Mutations	Non-conjugation in LB
A/T	39
C/G	40
- BP	30
+ BP	12
InDels	97
Complex	0
Duplications	17
Not amplified	5
No mutation	0
Total	240
Mutant frequency	1.30139e-06
CI	1.50132e-07
Base	Change	Replication in LB
GC	AT	28
TA	GC	27
CG	AT	8
AT	GC	8
GC	CG	4
TA	AT	4
Total		79
Mutantion frequency		1.73635e-07
Base	Replication in LB
-A	13
-C	4
-G	9
-T	4
Total	30
Mutation frequency	6.59375e-08
