## Supplementary File S3 for "Redox stress agents strongly enhance mutagenesis during horizontal gene transfer in bacteria and leave distinct mutational and metabolic footprints"

### Sheet: Loadings mock-KBrO3
	PC1	PC2	PC3	PC4	PC5	PC6	PC7	PC8	PC9	PC10	PC11	PC12	PC13	PC14	PC15	PC16	PC17
3-Methyl-2-oxovalerate	-0.21297	-0.075335	0.081604	0.21671	0.18349	-0.16297	-3.62e-05	0.11329	-0.0055777	0.1739	-0.061278	-0.24225	0.17327	0.45989	0.24292	-0.10827	0.013394
4-Aminobutyrate	-0.069362	-0.15655	0.27055	0.091352	-0.19965	0.50887	0.035633	-0.17952	0.12971	0.002603	0.024779	-0.028323	-0.2471	0.18023	0.032525	-0.010773	0.55941
ADP	-0.064591	-0.23458	0.16002	0.1652	-0.093637	0.13727	-0.5059	0.093115	0.010354	-0.32548	0.14667	0.090616	-0.20111	0.079784	-8.82e-05	-0.38402	-0.26157
AMP	-0.1956	-0.089281	0.098952	-0.078692	0.23264	0.022831	0.14129	0.43181	0.28079	-0.22203	0.16842	0.32947	0.020736	-0.038716	0.11749	0.25809	-0.056248
ATP	0.077969	0.28546	0.19239	-0.1488	-0.078367	-0.14078	0.042547	0.085448	-0.26377	-0.25137	0.020881	0.31772	0.15446	0.35466	-0.21283	-0.10959	-0.052715
Acetic acid	0.033298	0.17175	-0.235	0.30931	-0.26323	0.22139	0.10477	-0.23473	0.06829	0.12065	0.1819	0.22579	0.10172	0.20406	-0.23702	0.23197	-0.15771
Alanine	0.20601	-0.055373	0.26645	0.04548	-0.20698	0.048536	-0.13036	0.18254	-0.11187	0.086444	-0.040185	0.036877	0.1008	-0.15491	-0.01859	0.048512	-0.15113
Arginine	0.15214	-0.24052	0.15071	-0.011411	0.027565	-0.0062667	0.21267	-0.14864	0.29827	-0.013345	0.47038	0.22078	0.17525	0.020445	0.080294	-0.0032172	-0.11475
Betaine	-0.13831	0.21922	0.21408	0.23632	-0.050801	-0.13549	-0.10101	-0.090238	0.19826	0.055437	-0.078857	-0.12549	0.0014311	-0.13678	-0.08277	-0.037719	-0.11868
Cadaverine	-0.012138	0.24563	-0.17656	0.36461	0.023665	-0.011307	-0.076999	0.0073677	0.30561	-0.097437	-0.14519	-0.01952	0.033546	-0.069272	0.053279	-0.24457	-0.1304
Glutamate	0.20336	0.18097	0.16493	0.06954	-0.17381	-0.063021	-0.024715	-0.12283	0.14678	0.17036	0.13519	0.047692	-0.075131	-0.096804	0.1679	0.21894	-0.19805
Glutathione	0.25537	0.014478	-0.080317	-0.011463	0.052226	-0.032369	0.2083	-0.064127	0.12945	0.074016	0.03076	-0.11814	-0.25683	0.13548	-0.12889	-0.20254	-0.13859
Glycine	0.2523	0.027731	-0.099601	0.040164	-0.082636	0.07181	-0.028542	0.11536	0.11022	0.088683	0.15312	0.087601	0.2214	-0.40527	0.047934	-0.31534	0.25861
Histidine	0.19834	-0.068247	0.12508	0.2214	0.08182	-0.13579	-0.025127	0.31153	0.014132	0.44756	-0.11612	0.19248	-0.18683	0.025001	0.21723	0.085873	0.10063
Isoleucine	0.22879	-0.021423	-0.054751	0.025704	0.062457	-0.34758	-0.23294	-0.014372	0.19466	-0.21749	-0.0041197	-0.043504	0.0016113	-0.05757	-0.080577	0.24677	0.24302
Lactate	0.10775	-0.15233	0.1128	0.27793	0.30953	-0.086156	0.063301	-0.27271	-0.49338	0.079907	0.26948	-0.07918	-0.0838	-0.26494	0.030187	-0.041783	-0.070496
Leucine	0.21729	-0.13879	0.12163	0.1633	0.003314	0.087702	-0.14106	0.017992	-0.084004	0.020343	-0.32083	0.14514	0.26755	0.082528	-0.090028	0.12671	0.068669
Lysine	0.001518	-0.27725	0.24445	-0.10953	-0.23988	-0.044811	0.2365	-0.013614	-0.042827	-0.065473	-0.0092399	-0.28292	0.46266	-0.058348	0.0061357	-0.12464	-0.04174
Methionine	0.2377	-0.12218	-0.14767	0.0058591	-0.052408	-0.040961	-0.1132	0.01772	-0.13686	-0.025443	0.14528	-0.080205	-0.064619	0.21632	-0.23364	0.099197	-0.061157
N-Acetylputrescine	-0.22615	0.081295	0.16169	0.1951	-0.058762	-0.050419	-0.12403	-0.02707	0.13138	0.12033	-0.024938	-0.025647	0.12229	-0.064338	-0.21265	0.066275	0.019523
NAD+	0.15311	0.2446	0.20048	-0.011495	0.038785	-0.031331	0.29827	-0.0034244	0.077783	0.022309	0.084986	-0.16808	-0.10219	0.2693	0.20431	-0.13382	-0.096486
NADP+	-0.010021	-0.25644	0.059016	-0.13171	-0.087164	-0.41019	0.1666	-0.39237	0.22958	-0.096588	-0.34069	0.20681	-0.17708	-0.070807	-0.091947	-0.11702	0.04581
Phenylalanine	0.25911	-0.086726	0.014183	0.07994	0.030691	-0.039979	-0.044538	0.10977	0.04695	-0.020177	0.044457	0.022132	0.06392	0.068854	-0.051786	-0.1968	-0.0051223
Phosphoenolpyruvic acid	-0.071399	-0.21305	-0.12939	0.29772	0.30773	0.087585	0.26732	0.11236	0.15744	0.024073	-0.052743	-0.019647	0.19246	0.015641	-0.41462	-0.15067	0.013808
Putrescine	-0.050745	0.070077	0.47682	-0.085382	0.014359	-0.10522	-0.12241	-0.082586	0.15739	0.16149	0.036496	-0.036874	0.037594	0.044118	-0.16187	-0.014398	-0.041849
Ribose	-0.055708	0.33321	0.010525	0.12152	0.09905	-0.21498	-0.081197	-0.19059	-0.10091	-0.11929	0.2265	0.20246	0.21669	0.05709	0.14169	-0.19856	0.4465
Succinate	0.13375	0.27026	0.10333	-0.17104	-0.03696	0.023782	0.054687	0.31828	0.052957	0.060274	0.10282	-0.29302	-0.050492	-0.10769	-0.40654	-0.03426	0.18169
Sucrose	0.11342	0.11354	0.26605	0.15605	0.40663	0.14849	0.031132	-0.11897	0.01691	-0.4046	-0.011907	-0.21107	-0.079785	-0.096519	-0.069821	0.30659	0.0034597
Tyrosine	0.2596	-0.076794	-0.036158	0.073851	0.085869	-0.046937	-0.0078139	0.07402	-0.0045391	-0.023047	-0.062045	0.068384	0.01414	0.17926	0.048599	0.032706	0.18535
UMP	-0.23129	-0.086529	-0.057264	0.013074	-0.1048	-0.26451	0.0052017	0.16025	0.018236	0.06452	0.39147	-0.091494	-0.29612	-0.012336	-0.14016	-0.081226	0.11649
Uracil	-0.20663	-0.18753	-0.034544	0.092785	-0.10357	-0.23744	-0.15881	-0.02265	-0.058107	0.13778	0.19342	-0.057167	0.1093	0.099932	-0.164	0.27399	0.093236
Valine	0.24945	-0.11955	0.019874	0.080259	-0.020651	-0.13037	-0.029409	0.030093	0.068441	-0.045427	-0.035944	-0.025487	-0.17194	0.16389	-0.14884	-0.02109	0.068634
dCTP	0.044662	-0.035615	-0.07767	0.35467	-0.45526	-0.16545	0.23906	0.18494	-0.051372	-0.39415	-0.0015067	-0.24362	-0.016717	-0.032418	0.23256	0.15485	0.048665
dTTP	-0.16416	0.048211	0.20637	0.2398	-0.11512	-0.057658	0.35344	0.15519	-0.28995	-0.02866	-0.146	0.32758	-0.23373	-0.16349	-0.17937	-0.073659	0.032496

### Sheet: Loadings mock-H2O2
	PC1	PC2	PC3	PC4	PC5	PC6	PC7	PC8	PC9	PC10	PC11	PC12	PC13	PC14	PC15	PC16	PC17	PC18	PC19	PC20	PC21	PC22	PC23	PC24
3-Methyl-2-oxovalerate	0.09533	0.20358	-0.20326	-0.29491	0.12434	-0.042163	0.16735	0.028358	-0.074795	0.20752	-0.50459	-0.37328	0.044793	-0.075158	-0.11416	-0.098718	0.021317	-0.19701	-0.15747	-0.11899	-0.13966	-0.057709	-0.17311	-0.26597
4-Aminobutyrate	0.12448	0.29549	0.1044	0.090154	-0.053569	0.10981	0.056994	0.099682	-0.34443	-0.088013	-0.0034511	-0.089271	-0.053328	-0.10444	0.18329	-0.20179	-0.031835	0.16034	0.18362	-0.10523	0.0012185	0.046142	0.38244	0.13198
ADP	0.052133	-0.036709	-0.40527	0.090636	0.022037	-0.13982	-0.26733	0.0017328	-0.034574	-0.21218	-0.32415	0.15821	0.03978	-0.095715	-0.14621	-0.15811	0.12955	-0.13796	0.13034	0.20243	0.15909	0.093151	0.03743	0.21577
AMP	0.076509	0.096094	-0.37539	-0.062395	0.24493	0.031372	-0.18675	-0.10842	-0.012274	-0.020283	0.083882	-0.11666	-0.012157	0.16085	0.24429	0.1054	-0.22021	0.28825	0.17909	-0.050944	-0.2457	0.011824	0.15213	-0.11416
ATP	0.078988	0.086445	-0.11481	0.32784	0.090816	0.47849	-0.47443	0.37246	0.1273	-0.097636	0.06596	-0.10031	-0.19746	0.033091	-0.19983	-0.047478	0.04756	-0.11436	-0.037976	-0.12524	-0.11322	-0.059989	-0.049897	-0.21727
Acetic acid	-0.094212	0.20892	0.10615	-0.33055	-0.12249	-0.0077074	-0.24118	0.38134	0.18957	0.21297	-0.35289	0.26122	-0.084503	0.1805	0.29988	0.090094	-0.052734	0.11346	-0.040557	0.17308	0.055719	0.028416	-0.076794	0.077376
Alanine	-0.24558	-0.00085581	0.10443	0.059727	-0.18761	-0.25353	-0.067866	-0.011374	-0.046412	-0.053951	-0.003428	0.12924	-0.4841	-0.23226	-0.068137	0.25945	-0.013959	-0.15154	0.029014	-0.18446	-0.10546	0.27351	-0.082894	-0.33423
Arginine	-0.20413	0.014514	0.0048884	0.39066	0.12003	-0.21141	0.065853	0.026034	0.02374	-0.12841	-0.06586	0.096176	0.19379	-0.043052	0.40887	-0.35925	0.054656	-0.33009	-0.15375	-0.039881	-0.18888	-0.03746	-0.038156	-0.14871
Betaine	-0.14175	0.21842	0.16254	0.14059	0.25721	0.14552	-0.11921	-0.22618	0.057695	-0.086769	-0.11649	0.12836	0.19395	0.2541	0.098769	0.29086	0.25559	-0.010953	-0.38882	0.0079137	0.11362	0.17291	0.10407	0.063857
Cadaverine	-0.037944	0.28493	0.19523	-0.029272	0.20016	-0.11751	-0.16304	0.050469	-0.31637	0.22706	0.11859	-0.018462	0.23126	0.10892	-0.18591	-0.048131	0.034367	-0.11719	0.22135	-0.014823	-0.17638	-0.093801	-0.12312	0.018557
Glutamate	-0.24322	-0.020352	-0.10303	0.049417	-0.28034	0.10174	0.17415	0.066282	0.0060857	0.2124	-0.017541	-0.035617	-0.27225	0.18987	0.20849	-0.11306	0.086811	-0.033979	-0.065656	0.13722	-0.41133	-0.12739	0.32585	0.05738
Glutathione	-0.089715	0.22101	-0.19971	0.097137	-0.18821	0.28085	0.38412	0.24374	0.057124	0.11215	0.18788	-0.017657	0.16184	-0.0031147	-0.060001	-0.16109	0.17469	0.015283	0.048017	0.069955	0.18286	0.30452	-0.15205	0.032324
Glycine	-0.23087	0.014967	0.03755	-0.20847	0.029616	-0.20409	0.021548	0.36375	-0.19839	-0.4855	-0.069394	0.026561	0.057212	0.2208	-0.096282	-0.13426	-0.15949	9.2952e-06	0.0097629	-0.16635	0.19245	-0.10414	0.18217	-0.087499
Histidine	-0.25173	-0.018213	0.10582	0.14936	0.044769	-0.061864	-0.1502	0.011362	0.082013	0.2444	-0.17544	-0.47388	-0.11587	-0.10555	0.014285	-0.061782	0.090171	0.20645	0.044485	-0.11693	0.3649	0.23711	0.15407	0.092865
Isoleucine	-0.26306	-0.059494	-0.074578	-0.017045	0.10096	0.065928	-0.026385	0.019521	-0.36044	-0.043825	-0.085611	0.1062	0.080493	-0.26831	0.031514	-0.055785	0.067795	0.27224	0.082836	0.15762	-0.14662	0.41898	-0.11318	-0.10394
Lactate	-0.029049	0.15375	0.13239	0.15328	0.56147	-0.1494	0.17917	0.069499	0.16028	0.15954	0.0064656	0.11239	-0.32933	-0.20565	-0.13058	-0.18077	-0.15959	0.15761	-0.13034	-0.013105	-0.04703	-0.11286	-0.016313	0.24515
Leucine	-0.26756	0.0015239	-0.031638	0.10061	0.0039157	0.090573	-0.027899	0.046565	-0.26552	0.3316	0.12453	0.016308	0.10144	-0.083482	-0.055471	0.14443	-0.20997	-0.19017	-0.063444	0.28586	0.37102	-0.32494	0.16153	-0.29767
Lysine	-0.052297	0.11039	-0.26523	0.3597	-0.26664	0.00077102	0.1337	-0.23254	0.026355	0.029845	-0.3551	0.13851	0.10674	0.050892	-0.23694	0.12979	-0.2818	0.23912	-0.021677	-0.21655	-0.0056917	-0.14829	0.040663	0.0028547
Methionine	-0.20644	0.1659	-0.12885	-0.1307	0.13104	0.16606	0.11874	-0.099627	-0.022982	-0.28884	0.10083	-0.27345	-0.12554	0.019046	-0.010087	0.21053	-0.43936	-0.25678	-0.14232	0.28974	-0.063645	0.21634	-0.02188	0.19535
N-Acetylputrescine	-0.054179	0.33435	0.11312	0.13123	-0.038328	0.03398	0.13247	-0.082295	-0.008438	-0.036469	-0.092739	-0.041262	0.035778	0.21079	0.085061	0.21336	0.063123	-0.20194	0.25831	-0.28552	-0.015371	0.096672	-0.10691	0.039956
NAD+	-0.21135	0.16755	0.040346	-0.042705	-0.087086	-0.13332	-0.20439	-0.19476	0.49662	-0.039496	0.064605	-0.18941	0.1902	-0.17948	0.072924	-0.11733	-0.073874	-0.12692	0.42574	0.16439	-0.0093493	-0.056735	0.061916	-0.043732
NADP+	0.12859	0.25811	-0.19937	-0.0059983	0.16446	-0.044715	0.02403	-0.18019	-0.12958	0.060451	-0.024439	0.27317	-0.21466	-0.085655	0.058055	0.1485	0.27462	-0.070664	0.20508	0.21795	0.10778	-0.076257	0.2077	-0.15973
Phenylalanine	-0.26456	-0.11805	0.018876	0.042008	0.029125	-0.086092	-0.14561	-0.0067504	-0.080522	0.15217	0.065725	0.022024	0.14349	0.14628	-0.040871	0.075214	-0.13091	0.11061	0.07093	-0.27224	-0.04814	0.0097744	0.076573	0.04501
Phosphoenolpyruvic acid	-0.023664	0.17745	-0.31067	-0.17165	-0.12651	-0.18979	-0.24048	-0.2756	-0.11004	0.072434	0.33464	-0.085891	-0.16677	0.13042	0.14732	-0.28665	0.10442	0.031996	-0.3573	-0.20873	0.22216	0.016022	-0.11723	-0.023868
Putrescine	-0.13034	0.30529	0.067047	-0.038541	-0.13981	-0.090698	0.019893	-0.07782	-0.025464	-0.091344	0.13607	0.046881	-0.21216	0.21043	-0.30652	-0.094626	0.15249	0.08927	0.14904	0.092135	-0.057557	-0.12737	-0.23098	0.10619
Ribose	0.069405	0.040388	0.37135	0.015114	-0.20839	0.18916	-0.15922	-0.26501	-0.23945	-0.23052	-0.2158	-0.25047	-0.07847	-0.16166	0.057822	-0.060911	0.11581	0.081521	-0.11242	0.16798	-0.060178	-0.23564	-0.030371	0.021022
Succinate	-0.26701	0.061218	0.041359	-0.11016	0.03878	0.054597	0.062344	-0.1299	0.21038	-0.10867	-0.057455	0.067114	0.0022843	0.12498	-0.39327	-0.24646	0.1294	0.13889	-0.14155	0.13679	-0.072831	-0.013276	0.29995	-0.18302
Sucrose	-0.23742	0.070959	-0.16136	-0.063112	0.11792	0.040729	0.19262	0.15004	0.11889	-0.27183	0.071865	-0.11141	0.019096	-0.25032	0.21553	0.2721	0.29806	0.28911	0.030135	-0.11977	0.09285	-0.4235	-0.17171	-0.092366
Tyrosine	-0.26745	-0.10945	-0.041486	0.0015426	0.019268	0.076516	-0.14963	-0.077985	-0.090913	0.070917	0.0098443	0.031091	0.16263	0.016991	-0.034961	-0.046171	0.01881	0.23925	-0.031825	0.14531	-0.26393	-0.05497	-0.33793	0.011192
UMP	0.137	0.1226	-0.091407	0.29115	-0.15492	-0.50938	-0.063314	0.30496	-0.044301	-0.015302	0.096998	-0.29028	0.10209	0.021449	-0.10325	0.29429	0.11923	0.10259	-0.21847	0.29754	-0.15815	-0.0013506	0.049565	0.13669
Uracil	0.14729	0.2626	0.12066	0.21067	-0.12124	-0.026091	-0.0019219	-0.01799	0.03832	-0.074952	-0.023243	0.10811	-0.049772	0.01557	0.17385	-0.18242	-0.3999	0.23157	-0.062964	0.18521	0.19076	0.00054511	-0.29327	-0.22176
Valine	-0.24342	-0.12797	-0.14819	0.08796	-0.0070957	0.10154	-0.058451	-0.01806	-0.1649	0.034998	-0.12089	0.020553	-0.20523	0.024646	0.08276	-0.02052	-0.013868	-0.19944	0.098669	-0.049162	0.11118	-0.2304	-0.22	0.48203
dTTP	-0.04414	0.30961	-0.027824	-0.19023	-0.20257	0.07865	-0.16576	0.051325	0.04576	0.036921	0.11904	0.2208	0.22349	-0.53821	-0.075828	0.0481	-0.1023	-0.074757	-0.25774	-0.23907	-0.14807	-0.040093	0.16192	0.23834

### Sheet: Loadings mockKBrO3H2O2
	PC1	PC2	PC3	PC4	PC5	PC6	PC7	PC8	PC9	PC10	PC11	PC12	PC13	PC14	PC15	PC16	PC17	PC18	PC19	PC20	PC21	PC22	PC23	PC24	PC25	PC26	PC27	PC28	PC29	PC30	PC31	PC32	PC33
3-Methyl-2-oxovalerate	-0.090112	-0.18331	-0.29908	0.31906	-0.21959	0.037569	-0.1213	0.23551	-0.072524	0.16373	-0.33809	0.11279	0.11221	-0.39362	0.186	0.13613	0.28107	-0.066738	-0.11234	-0.061607	-0.1685	0.26763	0.021656	0.08701	0.04126	0.0092164	0.030722	0.051481	-0.20979	-0.0064425	-0.089935	-0.010416	-0.043721
4-Aminobutyrate	0.15727	-0.30004	0.0010839	0.048567	0.083426	0.18652	0.028425	-0.041087	-0.070534	0.03111	-0.11213	0.24869	-0.15512	0.21595	0.15726	-0.23095	0.1275	-0.077066	0.11057	-0.46219	0.16107	0.12084	-0.252	-0.16949	-0.25121	0.0081861	-0.27799	-0.11806	0.17648	-0.11898	-0.11783	-0.0029991	-0.12289
ADP	0.039157	-0.064076	-0.46124	-0.23202	-0.096554	0.04631	0.19579	-0.047761	0.26614	-0.22534	-0.26051	0.27185	0.33018	0.31915	-0.042928	0.30756	-0.18113	0.187	-0.094749	-0.053092	-0.030876	-0.043073	-0.042614	0.0057302	-0.049805	0.013387	0.080148	-0.047498	0.039887	0.088216	0.0072368	0.0042468	0.0036784
AMP	-0.19376	0.036574	-0.30509	0.11651	0.034838	-0.023577	0.11845	0.157	-0.033129	0.10673	0.036972	-0.11182	0.13397	0.12338	-0.10211	-0.094387	0.3271	-0.078319	0.34221	0.14016	0.36667	-0.22979	-0.25935	-0.36561	0.15547	-0.057038	0.080659	0.024644	-0.13473	0.15159	0.077356	-0.1029	0.06963
ATP	-0.12012	-0.0040426	-0.09837	0.02194	0.47425	0.22174	0.62964	0.075901	0.27509	0.10727	0.092525	-0.06705	0.043568	-0.12291	-0.029524	-0.2031	0.025513	-0.17123	-0.12036	-0.00899	-0.13639	0.19678	0.098344	0.11405	0.033452	-0.03702	-0.029064	0.095364	-0.0042534	0.012343	-5.23e-05	0.036422	-0.035659
Acetic acid	-0.059089	0.077121	0.13703	0.55508	-0.15546	0.056407	0.208	-0.26594	0.21968	-0.43868	0.025622	0.13839	-0.24906	-0.12459	-0.097422	0.26027	0.06636	-0.1335	0.040977	-0.0027739	0.083682	-0.058421	-0.098061	-0.026253	-0.15959	-0.078115	0.082083	0.059056	0.033678	0.013511	0.10718	0.047782	0.074284
Alanine	0.22986	0.053464	0.053027	-0.030385	0.01228	-0.18557	-4.41e-05	-0.16376	-0.10426	-0.059821	-0.10097	0.26416	0.13091	-0.0047173	-0.20208	-0.17185	-0.23539	-0.31975	0.091884	0.11888	0.1614	0.3192	0.062715	-0.12844	-0.06965	0.22212	0.0055191	0.39027	-0.326	0.14726	-0.10701	-0.13137	-0.073595
Arginine	0.19421	0.067752	-0.088792	-0.07063	0.36608	-0.24697	-0.09434	-0.12302	-0.079275	-0.20105	0.14686	-0.06235	-0.057729	0.19117	0.29442	0.23106	0.42491	-0.0056392	-0.070686	-0.23936	0.12765	0.1189	0.0016963	0.25012	0.16711	0.10225	0.18259	0.198	-0.11743	0.012231	0.084356	0.058407	0.049148
Betaine	0.21103	-0.17664	0.053107	0.075071	0.039921	-0.17055	0.088833	0.16644	0.16417	-0.0087705	-0.027408	-0.18939	-0.064511	0.1015	-0.089964	0.022798	0.16842	0.11172	-0.08728	0.10586	0.087361	-0.20001	0.22357	0.017983	-0.36143	-0.056394	0.1208	-0.021125	-0.14223	-0.063681	-0.6237	-0.17207	0.11597
Cadaverine	0.20204	-0.18173	0.076765	0.12846	-0.11914	0.044322	0.02291	0.061798	0.31528	-0.11856	0.042057	-0.22582	0.0683	0.090856	0.21457	-0.052386	-0.041222	0.23172	0.096271	0.032792	-0.13809	0.090223	0.13843	-0.39648	0.23863	0.27551	-0.17229	0.19627	-0.13982	-0.3505	0.16057	0.028425	0.12641
Glutamate	0.23812	-0.01312	0.015259	-0.059823	-0.1265	0.0014244	0.1737	0.033403	-0.033671	-0.069865	0.015066	0.050792	-0.076194	-0.16042	0.21501	0.035219	-0.17355	0.048639	-0.061	0.15056	0.28829	0.061896	-0.20112	-0.0031757	0.48919	-0.39982	0.049081	0.13387	0.17009	-0.12101	-0.34393	0.063553	-0.18034
Glutathione	0.20378	0.042105	-0.018317	0.047768	0.02972	0.45723	0.064262	-0.0020271	-0.20426	0.0188	0.24622	-0.064804	0.016566	-0.13333	0.43827	0.13824	-0.23177	0.12205	0.0029238	-0.013676	0.032977	-0.076566	0.0017875	-0.13184	-0.17285	0.11187	0.13487	-0.056379	-0.18044	0.42668	-0.023858	-0.16552	0.066156
Glycine	0.13724	0.27174	0.066345	0.21879	-0.022831	0.22869	-0.052934	-0.12233	-0.12327	-0.25641	-0.1842	0.050972	0.33588	0.2657	0.1881	-0.36085	0.23757	-0.15975	-0.08784	0.25702	-0.13632	-0.11361	0.17732	0.10814	0.12874	-0.052759	-0.049167	-0.20997	0.062597	-0.028969	-0.068845	-0.084514	-0.071573
Histidine	0.22354	0.075945	0.010977	0.015295	0.11798	-0.029132	-0.087286	-0.083684	0.18837	0.1629	0.013263	0.21571	0.38968	-0.42925	0.083772	-0.11315	0.077386	0.17704	0.096418	0.041519	0.28987	-0.26552	0.0034544	0.16798	-0.22948	0.059055	-0.076026	0.17626	0.22494	-0.12681	0.13065	0.13467	0.15452
Isoleucine	0.19244	0.22135	-0.062727	0.019205	-0.00044413	-0.093664	0.0021859	0.022051	0.10783	0.084098	-0.34808	-0.4054	-0.079202	0.048338	0.13271	0.10755	-0.082592	-0.20185	0.3074	0.041099	-0.2529	0.023291	-0.26252	0.11263	-0.083651	0.07456	-0.16901	0.19566	0.32666	0.23298	-0.10805	0.018642	0.1271
Lactate	0.12394	-0.079526	-0.028799	0.20559	0.47159	0.033649	-0.4838	0.35727	0.24537	-0.13239	0.099384	0.12102	0.045995	-0.0098112	-0.11923	0.1289	-0.18178	-0.19729	-0.16971	0.11052	-0.045922	0.0046619	-0.12857	-0.17328	0.086704	-0.074935	-0.028647	-0.10543	0.12362	0.083352	0.0064735	-0.070466	-0.026607
Leucine	0.22371	0.12245	-0.070873	0.0087144	0.094611	-0.019532	-0.030395	-0.1082	0.12661	0.12501	-0.11743	0.24192	-0.24608	-0.12191	-0.10325	-0.18887	0.063288	0.18124	0.3205	-0.10628	-0.24343	0.059033	0.15328	-0.17767	0.17916	0.056449	0.55761	-0.19846	0.14855	0.051469	-0.051441	-0.01412	0.018562
Lysine	0.18152	-0.1357	-0.22579	-0.20053	0.086256	-0.025407	0.11085	-0.164	-0.32448	-0.0032344	0.011443	0.15305	-0.22409	-0.13128	-0.027113	0.13541	0.21611	-0.15594	-0.22602	0.3046	-0.2775	-0.23195	0.087664	-0.3536	-0.069168	-0.038641	-0.16033	0.15366	0.17694	-0.080884	0.08398	0.01567	0.1251
Methionine	0.17219	0.15653	-0.13866	0.23937	0.091305	0.28064	-0.049849	-0.046454	-0.23806	0.078315	-0.27542	-0.26387	-0.073718	0.040881	-0.43075	-0.022125	-0.094635	0.22549	-0.31066	-0.27794	0.21612	-0.072383	0.12486	-0.027709	0.14344	0.026561	-0.024796	0.19475	0.039187	-0.00057339	0.037665	0.081936	0.069287
N-Acetylputrescine	0.14208	-0.29691	0.0043459	0.14767	0.0033462	-0.33627	0.12314	0.037886	0.052173	-0.022045	-0.1571	-0.040539	-0.17386	-0.00053861	0.068483	-0.16661	0.011697	0.2481	-0.093374	0.1815	0.15404	-0.0012878	0.18264	0.092982	0.038008	0.011159	-0.17156	-0.12131	0.106	0.4678	0.33518	-0.092917	-0.28651
NAD+	0.19555	0.025779	0.056722	0.24955	-0.006632	-0.21104	0.24366	0.07771	-0.30795	0.05545	0.32189	0.037961	0.36821	-0.011419	-0.23859	0.31179	0.023701	0.072477	0.22137	-0.16078	-0.15319	0.13262	0.10491	-0.025695	0.11238	0.052628	-0.20876	-0.20472	0.20073	0.011523	-0.10429	-0.06389	-0.05589
NADP+	0.17242	-0.24287	-0.1721	-0.040301	-0.028016	0.23846	-0.047749	0.11213	-0.07806	-0.033238	-0.0040778	-0.17244	-0.051433	0.054633	-0.039599	0.16655	-0.094486	-0.33775	0.37405	0.12189	0.1957	-0.016502	0.38956	0.17787	-0.10654	-0.046609	0.15732	-0.053731	0.040305	-0.20847	0.18063	0.24186	-0.24197
Phenylalanine	0.23385	0.12398	-6.08e-05	-0.077346	-0.020479	-0.039902	-0.064895	-0.073628	0.13201	-0.0083548	0.046836	-0.05618	0.059932	-0.047127	-0.079997	-0.049252	0.10448	0.03344	0.042294	-0.094136	-0.14891	0.016032	-0.0052151	-0.16146	-0.082172	-0.40442	-0.20466	-0.13122	-0.40571	0.24084	-0.015007	0.59034	-0.053699
Phosphoenolpyruvic acid	0.0093702	-0.076191	-0.3996	0.25724	-0.1781	-0.030348	-0.19109	-0.42872	0.18835	0.35835	0.42505	-0.082975	-0.014241	0.2053	0.019996	-0.11468	-0.05932	-0.059009	-0.15584	0.11865	-0.006819	0.15099	-0.0086371	0.069894	-0.024801	-0.0098787	0.016818	0.032923	0.1366	0.025111	-0.10878	0.034732	-0.019438
Putrescine	0.22432	-0.17654	-0.0010304	-0.003037	-0.079226	-0.039062	0.051104	0.060636	-0.083393	0.0074219	-0.010337	-0.01792	0.032829	0.067204	-0.043584	-0.13222	-0.088207	-0.071084	0.0095171	-0.0087813	0.012246	0.23368	-0.05178	0.15957	-0.021674	-0.42861	0.076655	-0.11344	-0.060195	-0.052405	0.29528	-0.23237	0.65239
Ribose	-0.0030647	-0.15462	0.4649	0.057997	0.064464	0.0096757	0.069785	-0.21495	0.099479	0.49621	-0.26058	0.026965	0.19407	0.20368	0.10208	0.32883	0.041475	-0.20122	-0.15493	0.003622	0.06882	-0.070918	0.047663	-0.18575	0.096273	-0.080824	0.18895	-0.030762	0.0062635	0.059475	0.084095	0.054261	-0.0019769
Succinate	0.23124	-0.0095472	0.073077	0.023772	-0.13298	-0.068734	0.14782	0.21562	-0.12838	-0.035112	0.066805	-0.16065	0.12773	0.034475	-0.084892	-0.12979	0.059712	0.011838	-0.28541	0.1521	-0.051272	0.14023	-0.44706	-0.054312	-0.25573	0.21146	0.41515	-0.069516	0.085351	-0.11519	0.16468	0.25276	-0.16728
Sucrose	-0.065318	0.27517	-0.1377	0.32491	0.12796	-0.30944	0.12801	0.23145	-0.18215	0.1922	-0.050321	0.2268	-0.14357	0.24262	0.29971	-0.043151	-0.35358	0.04278	0.0089402	-0.015356	-0.062932	-0.20185	0.076348	-0.0074663	-0.13267	-0.10471	0.021764	0.076907	-0.1386	-0.23266	0.083324	0.15862	-3.81e-05
Tyrosine	0.22399	0.17225	-0.028647	-0.045085	-0.023874	0.038349	-0.02222	-0.069603	0.13301	0.11871	0.030794	-0.090964	0.0076824	-0.041224	-0.080704	0.079574	0.071184	0.044835	0.02581	-0.11276	-0.1786	-0.12121	-0.1353	0.032461	-0.1266	-0.30072	-0.0081423	0.13127	-0.19038	-0.21505	0.24306	-0.53342	-0.46695
UMP	-0.18748	-0.12324	-0.12842	0.011521	0.12919	-0.30336	-0.029406	-0.2768	-0.099246	-0.2472	-0.1007	-0.35918	0.26514	-0.26537	0.16605	-0.14006	-0.22449	-0.14688	-0.067243	-0.28371	0.0028051	-0.054762	0.094821	-0.28519	-0.089958	-0.14834	0.18094	-0.11704	0.099538	-0.064505	-0.024817	-0.053638	-0.066394
Uracil	-0.053661	-0.33722	0.005592	0.14593	0.3623	0.065005	-0.028562	-0.34017	-0.19882	-0.019278	-0.14934	-0.042177	0.033791	-0.012442	-0.086403	0.034401	-0.1272	0.28225	0.23187	0.28922	-0.15861	-0.054025	-0.33779	0.2187	0.052659	0.036747	-0.015662	-0.079219	-0.26391	-0.14571	-0.085306	0.05879	-0.024764
Valine	0.15354	0.29836	-0.14267	-0.079806	0.054513	-0.089289	0.082959	-0.12884	0.10784	0.10317	-0.1297	-0.077886	-0.16729	-0.17327	0.036624	0.1521	-0.041767	-0.12854	-0.11627	0.11491	0.28634	0.12088	-0.05539	-0.035509	0.035013	0.26224	-0.20158	-0.58912	-0.1802	-0.22552	0.015221	-0.08591	0.063726
dTTP	0.19851	-0.22594	-0.033371	0.020204	-0.16686	-0.074701	0.090973	0.031495	0.07267	0.016159	0.090764	0.045715	-0.020153	-0.072045	-0.068414	-0.14328	-0.11197	-0.34402	-0.080056	-0.28345	-0.14673	-0.54813	-0.13828	0.23665	0.31236	0.24014	0.013316	-0.065213	-0.19068	0.068429	-0.014356	0.015531	0.052618
